# IGF2 mediates Hippo signaling to control liver size

**DOI:** 10.1101/2024.10.27.620455

**Authors:** Zhenxing Zhong, Ruxin Jin, Yiting Zhong, Li Zhang, Deqian Chen, Zhihan Jiao, Fanhui Zhou, Rui Zhu, Jian Wu, Rui Dong, Kuiran Dong, Fei Lan, Yu Wang, Kun-Liang Guan, Fa-Xing Yu

**Author notes:** Corresponding author: (FL), (YW), (FXY). Equal contribution (Zhenxing Zhong, Ruxin Jin, Yiting Zhong).

## Abstract

The Hippo pathway is a central mechanism in organ size control, but the mediator for its function remains elusive. Here, we show that the expression of insulin-like growth factor II (*IGF2*) is directly induced by YAP/TAZ transcription cofactors of the Hippo pathway in a developmental stage- and cell type-specific manner. In mouse livers, *Igf2* expression is sustained by YAP/TAZ in hepatoblasts and immature hepatocytes at fetal and neonatal stages, coupling with rapid cell proliferation and liver size expansion, whereas turned off in matured hepatocytes following YAP/TAZ inactivation to prevent liver overgrowth. In contrast, YAP/TAZ fails to regulate *Igf2* expression in cholangiocytes and diverse liver mesenchymal cells where epigenetic barriers, including DNA and histone methylation, are implanted near *Igf2* promoters. Furthermore, IGF2 activates IGF1R signaling and promotes normal and neoplastic liver growth, while the inactivation of IGF2 or IGF1R effectively blocks YAP/TAZ-induced hepatomegaly and hepatoblastoma. In conclusion, our findings reveal that IGF2 is a *bona fide* mediator of the Hippo pathway, indicating a fundamental role of the Hippo-IGF2-IGF1R signaling axis in organ size regulation and malignancies.
