## Supplementary material for "IGF2 mediates Hippo signaling to control liver size": Resource Table

### Sheet: Resource table
REAGENT or RESOURCE	SOURCE	IDENTIFIER
Antibodies
Rabbit polyclonal anti-Albumin (Fluor 488 conjugate)	Proteintech	Cat# CL488-16475; RRID:AB_2919136
Rat monoclonal anti-Cytokeratin 19	DSHB	Cat# TROMA-III; RRID: AB_2133570
Rabbit monoclonal anti-cytokeratin 19(EP1580Y)	Abcam	Cat# ab52625; RRID: AB_2281020
Goat polyclonal anti-CTGF (L-20)	Santa Cruz Biotechnology	Cat# sc-14939; RRID:AB_638805
Rabbit polyclonal anti-Cyr61(H-78)	Santa Cruz Biotechnology	Cat# sc-13100; RRID: AB_2088733
Rabbit monoclonal anti-E-Cadherin	BD Biosciences	Cat# 610182; RRID:AB_397581
Mouse monoclonal anti-Flag Tag (HRP conjugated)	Sigma-Aldrich	Cat# A8592; RRID: AB_439702
Rabbit monoclonal anti-GAPDH (HRP conjugated)	Abways Technology	Cat# AB2000
Rabbit recombinant anti-Glutamine Synthetase	Abcam	Cat# ab176562; RRID:AB_2868472
Rabbit monoclonal anti-HNF4α (C11F12)	Cell Signaling Technology	Cat# 3113; RRID: AB_2295208
Rabbit polyclonal anti-IGF-I Receptor beta	Cell Signaling Technology	Cat# 3027; RRID:AB_2122378
Rabbit monoclonal anti-IGF2	Huabio	Cat# ET1701-88; RRID:AB_3070253
Rabbit polyclonal anti-IGF2	Novus	Cat# NBP2-48510
Rabbit monoclonal anti-IGF-II Receptor	Cell Signaling Technology	Cat# 15128
Rabbit polyclonal anti-Ki67	Abcam	Cat# ab15580; RRID: AB_443209
Rabbit monoclonal anti-LATS1 (C66B5)	Cell Signaling Technology	Cat# 3477S; RRID: AB_2133513
Rabbit monoclonal anti-LATS2 (D83D6)	Cell Signaling Technology	Cat# 5888S; RRID: AB_10835233
Rabbit monoclonal anti-p44/42 MAPK (Erk1/2) (137F5)	Cell Signaling Technology	Cat# 4695; RRID:AB_390779
Rabbit monoclonal anti-Akt (pan) (C67E7)	Cell Signaling Technology	Cat# 4691; RRID:AB_915783
Rabbit monoclonal anti-Phospho-Akt (Ser473) (D9E)	Cell Signaling Technology	Cat# 4060; RRID:AB_2315049
Rabbit monoclonal anti-Phospho-Akt (Thr308) (D25E6)	Cell Signaling Technology	Cat# 13038; RRID:AB_2629447
Rabbit monoclonal Phospho-p44/42 MAPK (Erk1/2) (Thr202/Tyr204)	Cell Signaling Technology	Cat# 4370; RRID:AB_2315112
Rabbit polyclonal anti-IGF1 Receptor (phospho Y1161)	Abcam	Cat# ab39398; RRID:AB_731544
Rabbit polyclonal anti-Phospho-S6 Ribosomal Protein (Ser235/236)	Cell Signaling Technology	Cat# 2211; RRID:AB_331679
Rabbit polyclonal anti-Phospho-YAP (Ser127)	Cell Signaling Technology	Cat#4911S; RRID: AB_ 2218913
Rabbit polyclonal anti-RFP	Rockland	Cat# 600-401-379; RRID:AB_2209751
Rabbit monoclonal anti-TEAD1 (D9X2L)	Cell Signaling Technology	Cat# 12292; RRID:AB_2797873
Mouse monoclonal anti-TEAD4	Abcam	Cat# ab58310; RRID:AB_945789
Rabbit monoclonal anti-Tri-Methyl-Histone H3 (Lys27) (H3K27me3)	Cell Signaling Technology	Cat# 9733; RRID:AB_2616029
Rabbit monoclonal anti-Vinculin (E1E9V)	Cell Signaling Technology	Cat#13901S; RRID: AB_2728768
Rabbit monoclonal anti-YAP (D8H1X)	Cell Signaling Technology	Cat#14074S; RRID: AB_2650491
Mouse monoclonal anti-β-Catenin	BD Biosciences	Cat# 610154; RRID:AB_397555
Peroxidase AffiniPure Goat Anti-Mouse IgG (H+L)	Jackson ImmunoResearch Laboratories	Cat#115-035-003; RRID: AB_10015289
Peroxidase AffiniPure Goat Anti-Rabbit IgG (H+L)	Jackson ImmunoResearch Laboratories	Cat#111-035-003; RRID: AB_2313567
Goat anti-mouse IgG antibody, Alexa Fluor 488	Thermo Fisher Scientific	Cat# A-11001; RRID:AB_2534069
Goat anti-rabbit IgG antibody, Alexa Fluor 488	Thermo Fisher Scientific	Cat# A-11008; RRID:AB_143165
Goat anti-rabbit IgG antibody, Alexa Fluor 555	Thermo Fisher Scientific	Cat# A21428; RRID: AB_2535849
Goat anti-rat IgG antibody, Alexa Fluor 647	Thermo Fisher Scientific	Cat# A21247; AB_141778
Spike-in antibody	Active Motif	Cat# 61686
Bacterial and virus strains
Trans5α Chemically Competent Cell	TransGen Biotech	Cat# CD201-01
BL21 Chemically Competent Cell	TransGen Biotech	Cat# CD901-02
pLVX lentivirus	This paper	N/A
Adeno-Cre	HANBIO	Cat# HBAD-1010
AAV8-TBG-Cre	Obio Technology	Cat# H5721
Chemicals, peptides, and recombinant proteins
DAPI	Sigma-Aldrich	Cat# D9542
Protease inhibitor cocktail	MCE	Cat# HY-K0010
Phosphatase Inhibitor Cocktail I	MCE	Cat# HY-K0021
Phosphatase Inhibitor Cocktail II	MCE	Cat# HY-K0022
Puromycin	InvivoGen	Cat# ant-pr-1
Hygromycin B	InvivoGen	Cat# ant-hg-1
Hanks' buffer I	Sigma-Aldrich	Cat# H2387
Hanks' buffer II	Sigma-Aldrich	Cat# H6136
Type IV collagenase	Sigma-Aldrich	Cat# C5138
William's E medium	Sigma-Aldrich	Cat# W4125
Diethylnitrosamine	Sigma-Aldrich	Cat# N0756
Goat serum	Gibco	Cat# 16210-064
Dynabeads Protein A	Thermo Fisher Scientific	Cat# 10002D
Dynabeads Protein G	Thermo Fisher Scientific	Cat# 10004D
protein A/G magnetic beads	Smart-lifesciences	Cat# SM105
PEI	Polysciences	Cat# 23966-2
PolyJet	Signagen Laboratories	Cat# SL100688
Polybrene	Sigma-Aldrich	Cat# TR-1003
TB Green Premix Ex Taq	Takara	Cat# RR420A
Prime STAR Max DNA Polymerase	Takara	Cat# R045A
T4 ligase	Takara	Cat# 2011A
Envision anti-Rabbit	DAKO	Cat# K4002
DAB reagent	GeneTech	Cat# GK500705
MACS Tissue Storage Solution	Miltenyi Biotec	Cat# 130-100-008
Dispase	Sigma-Aldrich	Cat# D4818
Type II collagenase	Sigma-Aldrich	Cat# C2-22
DNase I	Sigma-Aldrich	Cat# DN25
Red Blood Cell Lysis Buffer	Miltenyi Biotec	Cat# 130-094-183
Fluoromount-G	Invitrogen	Cat# 0100-01
Mounting medium	BaSo	Cat# BA7004
EdU	Carbosynth	Cat# NE08701
Decitabine	Selleck	Cat# S1200
EPZ6438	Selleck	Cat# S7128
GSK343	Selleck	Cat# S7164
CPI-455	Selleck	Cat# S8287
UNC0642	Selleck	Cat# S7230
CHIR99021	Sigma-Aldrich	Cat# SML1046
TSA	MCE	Cat# HY-15144
SAHA	Selleck	Cat# S1047
ORY-1001	MCE	Cat# HY-12782T
Picropodophyllin	Selleck	Cat# S7668
Recombinant human IGF2 protein	This paper
Critical commercial assays
TaKaRa MiniBEST Universal RNA Extraction Kit	Takara	Cat# 9767
TransScript One-Step gDNA Removal and cDNA Synthesis SuperMix	TransGen Biotech	Cat# AT311
Gibson Assembly® Master Mix	NEB	Cat# E2611L
ClonExpress MultiS One Step Cloning Kit	Vazyme	Cat# C113-02
High-sig ECL Immunoblotting Substrate	Tanon	Cat# 180-501
RNAiMAX Transfection Reagent	Invitrogen	Cat# 13778075
VAHTS mRNA-seq V10 Library Prep Kit for Illumina	Vazyme	Cat# NR606
Cell-Light Apollo567 Stain Kit	Ribobio	Cat# C10371-1
DNeasy DNA Isolation Kit	QIAGEN	Cat# 69504
EZ DNA Methylation-Gold Kit	ZYMO	Cat# D5005
PCR Purification Kit	Qiagen	Cat# 28104
VAHTS Universal DNA Library Prep Kit for Illumina	Vazyme	Cat# ND607
Experimental models: Cell lines
Human: HEK293A	Yu et al., 2012	N/A
Human: HEK293A LATS1/2 KO	Plouffe et al, 2016	N/A
Human: HEK293T	National collection of Authenticated Cell Cultures	Cat# SCSP-502
Human: HEPG2	National collection of Authenticated Cell Cultures	Cat# SCSP-510
Human: HEPG2 LATS1/2 KO	This paper	N/A
Human: HUH6	National collection of Authenticated Cell Cultures	Cat# TCHu181
Human: HUH7	National collection of Authenticated Cell Cultures	Cat# SCSP-526
Human: SNU449	American Type Culture Collection	Cat# CRL-2234
Human: SNU475	American Type Culture Collection	Cat# CRL-2236
Human: RBE	National collection of Authenticated Cell Cultures	Cat# SCSP-557
Human: SG231	FUYUBIO	Cat# FY-22FN2743
Experimental models: Organisms/strains
Mouse: Igf2F/F: C57/BL6J-Igf2 fl/fl	This paper	N/A
Mouse: Wwc1F/F: C57/BL6J-Wwc1 fl/fl	Qi et al., 2022	N/A
Mouse: Wwc2F/F: C57/BL6J-Wwc2 fl/fl	Qi et al., 2022	N/A
Mouse: Nf2F/F: C57/BL6J-Nf2 fl/fl	Wang et al., 2021	N/A
Mouse: Sav1F/F: C57/BL6J-Sav1 fl/fl	Ji et al., 2019;	N/A
Mouse: Mst1F/F:mixed background	Du et al., 2014	N/A
Mouse: Mst2Δ/Δ mixed background	Du et al., 2014	N/A
Mouse: YapF/F: C57/BL6J-Yap fl/fl	Lu et al., 2010	N/A
Mouse: TazF/F: C57/BL6J-Taz fl/fl	Xin et al., 2013	N/A
Mouse: Lats1F/F: C57/BL6J-Lats1 fl/fl	Jing Yi et al., 2016	N/A
Mouse: Lats2F/F: C57/BL6J-Lats2 fl/fl	Jing Yi et al., 2016	N/A
Mouse: Alb-cre: C57/BL6J-Albumin cre	The Jackson Laboratory	Cat# 003574
Mouse: Ai9: C57/BL6J-RCL-tdT	The Jackson Laboratory	Cat# 007905
Recombinant DNA
lentiCRISPR v2 vector	Addgene	Cat# 52961
pLVX-puro vector	Takara	Cat# 632164
psPAX2	Addgene	Cat# 12260
pMD2.G	Addgene	Cat# 12259
piggyBac transposase	Ding et al., 2005	N/A
Software and algorithms
GraphPad Prism 8	GraphPad	https://www.graphpad.com/scientific-software/prism/
ImageJ	NIH	https://imagej.nih.gov/ij/
Zen 3.1 image processing software	Zeiss	http://www.zeiss.com
Leica Application Suite Advanced Fluorescence (LAS AF) Software	Leica Microsystems	https://www.leica-microsystems.com/home/
R	Bell Laboratories	https://www.r-project.org
Integrative Genomics Viewer	BROAD Institute	https://igv.org/
